# Impact Induces Phagocytic Defect in Reactive Microglia

**DOI:** 10.1101/2025.09.14.676171

**Authors:** Ruilin Yu, Edmond A. Rogers, Palak Manchanda, Connor H. Beveridge, Caitlin E. Randolph, Timothy B. Beauclair, Krupal P. Jethava, Riyi Shi, Gaurav Chopra

**Author notes:** Corresponding author –. These authors contributed equally to the paper (Ruilin Yu, Edmond A. Rogers).

## Abstract

We have developed traumatic brain injury (TBI)-on-a-chip in vitro models using primary microglia and neuronal networks and recorded the molecular and cellular changes following impact to represent impact injury. Using a pH-responsive amyloid β (Aβ^pH^), we showed that microglial phagocytosis was reduced at 7 days post-impact on the chip. Simultaneously, neurons increased their uptake of Aβ, and decreased neuronal firing frequency at 7 days post-impact based on electrophysiological recordings. Given the importance of lipid metabolism in brain trauma and neurodegeneration, the lipidome secreted by impacted cells was analyzed to understand changes in cellular processes. Interestingly, many lipid species from the sphingomyelin, glycerophospholipid, and phosphatidylserine classes were significantly affected by impact, which are known to play important roles in the resolution of neuroinflammation and the pathogenesis of neurodegeneration.
