## Supplemental Table 11 for "Impact Induces Phagocytic Defect in Reactive Microglia"

### Sheet: Impact Day 7 vs Sham Day 7
Impact Day 7 vs Sham Day 7
lipid class active reaction (I7- vs S7-)
No results are found.
lipid class most active reaction (I7- vs S7-)
No results are found.
lipid class suppressed reaction (I7- vs S7-)
No results are found.
lipid class most suppressed reaction (I7- vs S7-)
No results are found.
lipid species active reaction (I7- vs S7-)
Reactions chains	Z-score	Predicted genes	Predicted genes links
PE(44:2)->PC(44:2)	2.197	PEMT	https://lipidmaps.org/data/proteome/LMPD_table.php?GENE_SYMBOL=PEMT
PS(44:7)->PE(44:7)	1.912	PISD	https://lipidmaps.org/data/proteome/LMPD_table.php?GENE_SYMBOL=PISD
PS(18:0)->PE(18:0)	1.773	PISD	https://lipidmaps.org/data/proteome/LMPD_table.php?GENE_SYMBOL=PISD
dhCer(14:0)->Cer(14:0)	1.767	DEGS1, DEGS2	https://lipidmaps.org/data/proteome/LMPD_table.php?GENE_SYMBOL=DEGS1 ; https://lipidmaps.org/data/proteome/LMPD_table.php?GENE_SYMBOL=DEGS2
lipid species most active reaction (I7- vs S7-)
Reactions chains	Z-score	Predicted genes	Predicted genes links
PE(44:2)->PC(44:2)	2.197	PEMT	https://lipidmaps.org/data/proteome/LMPD_table.php?GENE_SYMBOL=PEMT
PS(44:7)->PE(44:7)	1.912	PISD	https://lipidmaps.org/data/proteome/LMPD_table.php?GENE_SYMBOL=PISD
PS(18:0)->PE(18:0)	1.773	PISD	https://lipidmaps.org/data/proteome/LMPD_table.php?GENE_SYMBOL=PISD
dhCer(14:0)->Cer(14:0)	1.767	DEGS1, DEGS2	https://lipidmaps.org/data/proteome/LMPD_table.php?GENE_SYMBOL=DEGS1 ; https://lipidmaps.org/data/proteome/LMPD_table.php?GENE_SYMBOL=DEGS2
lipid species suppressed reaction (I7- vs S7-)
Reactions chains	Z-score	Predicted genes	Predicted genes links
PE(44:7)->PS(44:7)	2.231	PTDSS2	https://lipidmaps.org/data/proteome/LMPD_table.php?GENE_SYMBOL=PTDSS2
PE(18:0)->PS(18:0)	2.179	PTDSS2	https://lipidmaps.org/data/proteome/LMPD_table.php?GENE_SYMBOL=PTDSS2
PE(44:8)->PS(44:8)	2.055	PTDSS2	https://lipidmaps.org/data/proteome/LMPD_table.php?GENE_SYMBOL=PTDSS2
PE(20:0)->PS(20:0)	1.882	PTDSS2	https://lipidmaps.org/data/proteome/LMPD_table.php?GENE_SYMBOL=PTDSS2
PE(18:1)->PS(18:1)	1.834	PTDSS2	https://lipidmaps.org/data/proteome/LMPD_table.php?GENE_SYMBOL=PTDSS2
PC(44:2)->PS(44:2)	1.728	PTDSS1	https://lipidmaps.org/data/proteome/LMPD_table.php?GENE_SYMBOL=PTDSS1
PE(20:4)->PS(20:4)	1.658	PTDSS2	https://lipidmaps.org/data/proteome/LMPD_table.php?GENE_SYMBOL=PTDSS2
lipid species most suppressed reaction (I7- vs S7-)
Reactions chains	Z-score	Predicted genes	Predicted genes links
PE(44:7)->PS(44:7)	2.231	PTDSS2	https://lipidmaps.org/data/proteome/LMPD_table.php?GENE_SYMBOL=PTDSS2
PE(18:0)->PS(18:0)	2.179	PTDSS2	https://lipidmaps.org/data/proteome/LMPD_table.php?GENE_SYMBOL=PTDSS2
PE(44:8)->PS(44:8)	2.055	PTDSS2	https://lipidmaps.org/data/proteome/LMPD_table.php?GENE_SYMBOL=PTDSS2
PE(20:0)->PS(20:0)	1.882	PTDSS2	https://lipidmaps.org/data/proteome/LMPD_table.php?GENE_SYMBOL=PTDSS2
PE(18:1)->PS(18:1)	1.834	PTDSS2	https://lipidmaps.org/data/proteome/LMPD_table.php?GENE_SYMBOL=PTDSS2
PC(44:2)->PS(44:2)	1.728	PTDSS1	https://lipidmaps.org/data/proteome/LMPD_table.php?GENE_SYMBOL=PTDSS1
PE(20:4)->PS(20:4)	1.658	PTDSS2	https://lipidmaps.org/data/proteome/LMPD_table.php?GENE_SYMBOL=PTDSS2
fa active reaction (I7- vs S7-)
No results are found.
fa most active reaction (I7- vs S7-)
No results are found.
fa suppressed reaction (I7- vs S7-)
No results are found.
fa most suppressed reaction (I7- vs S7-)
No results are found.

### Sheet: Impact Day 1 vs Sham Day 1
Impact Day 1 vs Sham Day 1
lipid class active reaction (I1- vs S1-)
Reactions chains	Z-score	Predicted genes	Predicted genes links
Cer->SM	1.893	SGMS1, SGMS2, CERT1	https://lipidmaps.org/data/proteome/LMPD_table.php?GENE_SYMBOL=SGMS1 ; https://lipidmaps.org/data/proteome/LMPD_table.php?GENE_SYMBOL=SGMS2 ; https://lipidmaps.org/data/proteome/LMPD_table.php?GENE_SYMBOL=CERT1
dhCer->dhSM	1.778	SGMS1, SGMS2	https://lipidmaps.org/data/proteome/LMPD_table.php?GENE_SYMBOL=SGMS1 ; https://lipidmaps.org/data/proteome/LMPD_table.php?GENE_SYMBOL=SGMS2
lipid class most active reaction (I1- vs S1-)
Reactions chains	Z-score	Predicted genes	Predicted genes links
Cer->SM	1.893	SGMS1, SGMS2, CERT1	https://lipidmaps.org/data/proteome/LMPD_table.php?GENE_SYMBOL=SGMS1 ; https://lipidmaps.org/data/proteome/LMPD_table.php?GENE_SYMBOL=SGMS2 ; https://lipidmaps.org/data/proteome/LMPD_table.php?GENE_SYMBOL=CERT1
dhCer->dhSM	1.778	SGMS1, SGMS2	https://lipidmaps.org/data/proteome/LMPD_table.php?GENE_SYMBOL=SGMS1 ; https://lipidmaps.org/data/proteome/LMPD_table.php?GENE_SYMBOL=SGMS2
lipid class suppressed reaction (I1- vs S1-)
Reactions chains	Z-score	Predicted genes	Predicted genes links
SM->Cer	1.772	SMPD1, SMPD4	https://lipidmaps.org/data/proteome/LMPD_table.php?GENE_SYMBOL=SMPD1 ; https://lipidmaps.org/data/proteome/LMPD_table.php?GENE_SYMBOL=SMPD4
lipid class most suppressed reaction (I1- vs S1-)
Reactions chains	Z-score	Predicted genes	Predicted genes links
SM->Cer	1.772	SMPD1, SMPD4	https://lipidmaps.org/data/proteome/LMPD_table.php?GENE_SYMBOL=SMPD1 ; https://lipidmaps.org/data/proteome/LMPD_table.php?GENE_SYMBOL=SMPD4
lipid species active reaction (I1- vs S1-)
Reactions chains	Z-score	Predicted genes	Predicted genes links
PS(44:6)->PE(44:6)->PC(44:6)	2.426	PISD, PEMT	https://lipidmaps.org/data/proteome/LMPD_table.php?GENE_SYMBOL=PISD ; https://lipidmaps.org/data/proteome/LMPD_table.php?GENE_SYMBOL=PEMT
PE(36:0)->PC(36:0)	2.395	PEMT	https://lipidmaps.org/data/proteome/LMPD_table.php?GENE_SYMBOL=PEMT
PE(44:8)->PC(44:8)	2.157	PEMT	https://lipidmaps.org/data/proteome/LMPD_table.php?GENE_SYMBOL=PEMT
Cer(12:0)->SM(12:0)	2.033	SGMS1, SGMS2, CERT1	https://lipidmaps.org/data/proteome/LMPD_table.php?GENE_SYMBOL=SGMS1 ; https://lipidmaps.org/data/proteome/LMPD_table.php?GENE_SYMBOL=SGMS2 ; https://lipidmaps.org/data/proteome/LMPD_table.php?GENE_SYMBOL=CERT1
Cer(18:0)->SM(18:0)	1.957	SGMS1, SGMS2, CERT1	https://lipidmaps.org/data/proteome/LMPD_table.php?GENE_SYMBOL=SGMS1 ; https://lipidmaps.org/data/proteome/LMPD_table.php?GENE_SYMBOL=SGMS2 ; https://lipidmaps.org/data/proteome/LMPD_table.php?GENE_SYMBOL=CERT1
dhCer(24:0)->dhSM(24:0)	1.908	SGMS1, SGMS2	https://lipidmaps.org/data/proteome/LMPD_table.php?GENE_SYMBOL=SGMS1 ; https://lipidmaps.org/data/proteome/LMPD_table.php?GENE_SYMBOL=SGMS2
PE(40:0)->PC(40:0)	1.898	PEMT	https://lipidmaps.org/data/proteome/LMPD_table.php?GENE_SYMBOL=PEMT
Cer(24:0)->SM(24:0)	1.876	SGMS1, SGMS2, CERT1	https://lipidmaps.org/data/proteome/LMPD_table.php?GENE_SYMBOL=SGMS1 ; https://lipidmaps.org/data/proteome/LMPD_table.php?GENE_SYMBOL=SGMS2 ; https://lipidmaps.org/data/proteome/LMPD_table.php?GENE_SYMBOL=CERT1
PE(40:2)->PS(40:2)	1.829	PTDSS2	https://lipidmaps.org/data/proteome/LMPD_table.php?GENE_SYMBOL=PTDSS2
PE(34:3)->PC(34:3)	1.681	PEMT	https://lipidmaps.org/data/proteome/LMPD_table.php?GENE_SYMBOL=PEMT
lipid species most active reaction (I1- vs S1-)
Reactions chains	Z-score	Predicted genes	Predicted genes links
PS(44:6)->PE(44:6)->PC(44:6)	2.426	PISD, PEMT	https://lipidmaps.org/data/proteome/LMPD_table.php?GENE_SYMBOL=PISD ; https://lipidmaps.org/data/proteome/LMPD_table.php?GENE_SYMBOL=PEMT
PE(36:0)->PC(36:0)	2.395	PEMT	https://lipidmaps.org/data/proteome/LMPD_table.php?GENE_SYMBOL=PEMT
PE(44:8)->PC(44:8)	2.157	PEMT	https://lipidmaps.org/data/proteome/LMPD_table.php?GENE_SYMBOL=PEMT
Cer(12:0)->SM(12:0)	2.033	SGMS1, SGMS2, CERT1	https://lipidmaps.org/data/proteome/LMPD_table.php?GENE_SYMBOL=SGMS1 ; https://lipidmaps.org/data/proteome/LMPD_table.php?GENE_SYMBOL=SGMS2 ; https://lipidmaps.org/data/proteome/LMPD_table.php?GENE_SYMBOL=CERT1
Cer(18:0)->SM(18:0)	1.957	SGMS1, SGMS2, CERT1	https://lipidmaps.org/data/proteome/LMPD_table.php?GENE_SYMBOL=SGMS1 ; https://lipidmaps.org/data/proteome/LMPD_table.php?GENE_SYMBOL=SGMS2 ; https://lipidmaps.org/data/proteome/LMPD_table.php?GENE_SYMBOL=CERT1
dhCer(24:0)->dhSM(24:0)	1.908	SGMS1, SGMS2	https://lipidmaps.org/data/proteome/LMPD_table.php?GENE_SYMBOL=SGMS1 ; https://lipidmaps.org/data/proteome/LMPD_table.php?GENE_SYMBOL=SGMS2
PE(40:0)->PC(40:0)	1.898	PEMT	https://lipidmaps.org/data/proteome/LMPD_table.php?GENE_SYMBOL=PEMT
Cer(24:0)->SM(24:0)	1.876	SGMS1, SGMS2, CERT1	https://lipidmaps.org/data/proteome/LMPD_table.php?GENE_SYMBOL=SGMS1 ; https://lipidmaps.org/data/proteome/LMPD_table.php?GENE_SYMBOL=SGMS2 ; https://lipidmaps.org/data/proteome/LMPD_table.php?GENE_SYMBOL=CERT1
PE(40:2)->PS(40:2)	1.829	PTDSS2	https://lipidmaps.org/data/proteome/LMPD_table.php?GENE_SYMBOL=PTDSS2
PE(34:3)->PC(34:3)	1.681	PEMT	https://lipidmaps.org/data/proteome/LMPD_table.php?GENE_SYMBOL=PEMT
lipid species suppressed reaction (I1- vs S1-)
Reactions chains	Z-score	Predicted genes	Predicted genes links
PE(44:6)->PS(44:6)	2.458	PTDSS2	https://lipidmaps.org/data/proteome/LMPD_table.php?GENE_SYMBOL=PTDSS2
PC(44:8)->PS(44:8)->PE(44:8)	1.96	PTDSS1, PISD	https://lipidmaps.org/data/proteome/LMPD_table.php?GENE_SYMBOL=PTDSS1 ; https://lipidmaps.org/data/proteome/LMPD_table.php?GENE_SYMBOL=PISD
dhSM(14:0)->dhCer(14:0)->Cer(14:0)	1.922	SGMS1, SGMS2, SMPD1, DEGS1, DEGS2	https://lipidmaps.org/data/proteome/LMPD_table.php?GENE_SYMBOL=SGMS1 ; https://lipidmaps.org/data/proteome/LMPD_table.php?GENE_SYMBOL=SGMS2 ; https://lipidmaps.org/data/proteome/LMPD_table.php?GENE_SYMBOL=SMPD1 ; https://lipidmaps.org/data/proteome/LMPD_table.php?GENE_SYMBOL=DEGS1 ; https://lipidmaps.org/data/proteome/LMPD_table.php?GENE_SYMBOL=DEGS2
SM(14:0)->Cer(14:0)	1.897	SMPD1, SMPD4	https://lipidmaps.org/data/proteome/LMPD_table.php?GENE_SYMBOL=SMPD1 ; https://lipidmaps.org/data/proteome/LMPD_table.php?GENE_SYMBOL=SMPD4
SM(12:0)->Cer(12:0)	1.888	SMPD1, SMPD4	https://lipidmaps.org/data/proteome/LMPD_table.php?GENE_SYMBOL=SMPD1 ; https://lipidmaps.org/data/proteome/LMPD_table.php?GENE_SYMBOL=SMPD4
PC(44:0)->PS(44:0)	1.876	PTDSS1	https://lipidmaps.org/data/proteome/LMPD_table.php?GENE_SYMBOL=PTDSS1
PS(40:2)->PE(40:2)	1.874	PISD	https://lipidmaps.org/data/proteome/LMPD_table.php?GENE_SYMBOL=PISD
lipid species most suppressed reaction (I1- vs S1-)
Reactions chains	Z-score	Predicted genes	Predicted genes links
PE(44:6)->PS(44:6)	2.458	PTDSS2	https://lipidmaps.org/data/proteome/LMPD_table.php?GENE_SYMBOL=PTDSS2
PC(44:8)->PS(44:8)->PE(44:8)	1.96	PTDSS1, PISD	https://lipidmaps.org/data/proteome/LMPD_table.php?GENE_SYMBOL=PTDSS1 ; https://lipidmaps.org/data/proteome/LMPD_table.php?GENE_SYMBOL=PISD
dhSM(14:0)->dhCer(14:0)->Cer(14:0)	1.922	SGMS1, SGMS2, SMPD1, DEGS1, DEGS2	https://lipidmaps.org/data/proteome/LMPD_table.php?GENE_SYMBOL=SGMS1 ; https://lipidmaps.org/data/proteome/LMPD_table.php?GENE_SYMBOL=SGMS2 ; https://lipidmaps.org/data/proteome/LMPD_table.php?GENE_SYMBOL=SMPD1 ; https://lipidmaps.org/data/proteome/LMPD_table.php?GENE_SYMBOL=DEGS1 ; https://lipidmaps.org/data/proteome/LMPD_table.php?GENE_SYMBOL=DEGS2
SM(14:0)->Cer(14:0)	1.897	SMPD1, SMPD4	https://lipidmaps.org/data/proteome/LMPD_table.php?GENE_SYMBOL=SMPD1 ; https://lipidmaps.org/data/proteome/LMPD_table.php?GENE_SYMBOL=SMPD4
SM(12:0)->Cer(12:0)	1.888	SMPD1, SMPD4	https://lipidmaps.org/data/proteome/LMPD_table.php?GENE_SYMBOL=SMPD1 ; https://lipidmaps.org/data/proteome/LMPD_table.php?GENE_SYMBOL=SMPD4
PC(44:0)->PS(44:0)	1.876	PTDSS1	https://lipidmaps.org/data/proteome/LMPD_table.php?GENE_SYMBOL=PTDSS1
PS(40:2)->PE(40:2)	1.874	PISD	https://lipidmaps.org/data/proteome/LMPD_table.php?GENE_SYMBOL=PISD
fa active reaction (I1- vs S1-)
No results are found.
fa most active reaction (I1- vs S1-)
No results are found.
fa suppressed reaction (I1- vs S1-)
No results are found.
fa most suppressed reaction (I1- vs S1-)
No results are found.

### Sheet: Impact Day 7 vs Impact Day 1
Impact Day 7 vs Impact Day 1
lipid class active reaction (I7- vs I1-)
No results are found.
lipid class most active reaction (I7- vs I1-)
No results are found.
lipid class suppressed reaction (I7- vs I1-)
No results are found.
lipid class most suppressed reaction (I7- vs I1-)
No results are found.
lipid species active reaction (I7- vs I1-)
Reactions chains	Z-score	Predicted genes	Predicted genes links
dhCer(14:0)->Cer(14:0)	2.285	DEGS1, DEGS2	https://lipidmaps.org/data/proteome/LMPD_table.php?GENE_SYMBOL=DEGS1 ; https://lipidmaps.org/data/proteome/LMPD_table.php?GENE_SYMBOL=DEGS2
PE(36:8)->PS(36:8)	2.141	PTDSS2	https://lipidmaps.org/data/proteome/LMPD_table.php?GENE_SYMBOL=PTDSS2
PC(42:1)->PS(42:1)->PE(42:1)	2.098	PTDSS1, PISD	https://lipidmaps.org/data/proteome/LMPD_table.php?GENE_SYMBOL=PTDSS1 ; https://lipidmaps.org/data/proteome/LMPD_table.php?GENE_SYMBOL=PISD
PS(18:1)->PE(18:1)	1.768	PISD	https://lipidmaps.org/data/proteome/LMPD_table.php?GENE_SYMBOL=PISD
PS(20:4)->PE(20:4)	1.743	PISD	https://lipidmaps.org/data/proteome/LMPD_table.php?GENE_SYMBOL=PISD
PC(36:8)->PS(36:8)	1.697	PTDSS1	https://lipidmaps.org/data/proteome/LMPD_table.php?GENE_SYMBOL=PTDSS1
PS(44:1)->PE(44:1)	1.663	PISD	https://lipidmaps.org/data/proteome/LMPD_table.php?GENE_SYMBOL=PISD
PE(52:4)->PC(52:4)	1.65	PEMT	https://lipidmaps.org/data/proteome/LMPD_table.php?GENE_SYMBOL=PEMT
lipid species most active reaction (I7- vs I1-)
Reactions chains	Z-score	Predicted genes	Predicted genes links
dhCer(14:0)->Cer(14:0)	2.285	DEGS1, DEGS2	https://lipidmaps.org/data/proteome/LMPD_table.php?GENE_SYMBOL=DEGS1 ; https://lipidmaps.org/data/proteome/LMPD_table.php?GENE_SYMBOL=DEGS2
PE(36:8)->PS(36:8)	2.141	PTDSS2	https://lipidmaps.org/data/proteome/LMPD_table.php?GENE_SYMBOL=PTDSS2
PC(42:1)->PS(42:1)->PE(42:1)	2.098	PTDSS1, PISD	https://lipidmaps.org/data/proteome/LMPD_table.php?GENE_SYMBOL=PTDSS1 ; https://lipidmaps.org/data/proteome/LMPD_table.php?GENE_SYMBOL=PISD
PS(18:1)->PE(18:1)	1.768	PISD	https://lipidmaps.org/data/proteome/LMPD_table.php?GENE_SYMBOL=PISD
PS(20:4)->PE(20:4)	1.743	PISD	https://lipidmaps.org/data/proteome/LMPD_table.php?GENE_SYMBOL=PISD
PC(36:8)->PS(36:8)	1.697	PTDSS1	https://lipidmaps.org/data/proteome/LMPD_table.php?GENE_SYMBOL=PTDSS1
PS(44:1)->PE(44:1)	1.663	PISD	https://lipidmaps.org/data/proteome/LMPD_table.php?GENE_SYMBOL=PISD
PE(52:4)->PC(52:4)	1.65	PEMT	https://lipidmaps.org/data/proteome/LMPD_table.php?GENE_SYMBOL=PEMT
lipid species suppressed reaction (I7- vs I1-)
Reactions chains	Z-score	Predicted genes	Predicted genes links
PE(44:8)->PS(44:8)	2.124	PTDSS2	https://lipidmaps.org/data/proteome/LMPD_table.php?GENE_SYMBOL=PTDSS2
PE(42:1)->PC(42:1)	2.071	PEMT	https://lipidmaps.org/data/proteome/LMPD_table.php?GENE_SYMBOL=PEMT
PE(38:7)->PC(38:7)	1.964	PEMT	https://lipidmaps.org/data/proteome/LMPD_table.php?GENE_SYMBOL=PEMT
PE(42:9)->PS(42:9)	1.851	PTDSS2	https://lipidmaps.org/data/proteome/LMPD_table.php?GENE_SYMBOL=PTDSS2
PE(40:10)->PC(40:10)	1.849	PEMT	https://lipidmaps.org/data/proteome/LMPD_table.php?GENE_SYMBOL=PEMT
PS(36:8)->PE(36:8)->PC(36:8)	1.818	PISD, PEMT	https://lipidmaps.org/data/proteome/LMPD_table.php?GENE_SYMBOL=PISD ; https://lipidmaps.org/data/proteome/LMPD_table.php?GENE_SYMBOL=PEMT
PE(12:0)->PS(12:0)	1.772	PTDSS2	https://lipidmaps.org/data/proteome/LMPD_table.php?GENE_SYMBOL=PTDSS2
PE(42:2)->PC(42:2)	1.746	PEMT	https://lipidmaps.org/data/proteome/LMPD_table.php?GENE_SYMBOL=PEMT
PE(38:7)->PS(38:7)	1.667	PTDSS2	https://lipidmaps.org/data/proteome/LMPD_table.php?GENE_SYMBOL=PTDSS2
PE(42:8)->PC(42:8)	1.664	PEMT	https://lipidmaps.org/data/proteome/LMPD_table.php?GENE_SYMBOL=PEMT
PE(40:2)->PC(40:2)	1.649	PEMT	https://lipidmaps.org/data/proteome/LMPD_table.php?GENE_SYMBOL=PEMT
lipid species most suppressed reaction (I7- vs I1-)
Reactions chains	Z-score	Predicted genes	Predicted genes links
PE(44:8)->PS(44:8)	2.124	PTDSS2	https://lipidmaps.org/data/proteome/LMPD_table.php?GENE_SYMBOL=PTDSS2
PE(42:1)->PC(42:1)	2.071	PEMT	https://lipidmaps.org/data/proteome/LMPD_table.php?GENE_SYMBOL=PEMT
PE(38:7)->PC(38:7)	1.964	PEMT	https://lipidmaps.org/data/proteome/LMPD_table.php?GENE_SYMBOL=PEMT
PE(42:9)->PS(42:9)	1.851	PTDSS2	https://lipidmaps.org/data/proteome/LMPD_table.php?GENE_SYMBOL=PTDSS2
PE(40:10)->PC(40:10)	1.849	PEMT	https://lipidmaps.org/data/proteome/LMPD_table.php?GENE_SYMBOL=PEMT
PS(36:8)->PE(36:8)->PC(36:8)	1.818	PISD, PEMT	https://lipidmaps.org/data/proteome/LMPD_table.php?GENE_SYMBOL=PISD ; https://lipidmaps.org/data/proteome/LMPD_table.php?GENE_SYMBOL=PEMT
PE(12:0)->PS(12:0)	1.772	PTDSS2	https://lipidmaps.org/data/proteome/LMPD_table.php?GENE_SYMBOL=PTDSS2
PE(42:2)->PC(42:2)	1.746	PEMT	https://lipidmaps.org/data/proteome/LMPD_table.php?GENE_SYMBOL=PEMT
PE(42:8)->PC(42:8)	1.664	PEMT	https://lipidmaps.org/data/proteome/LMPD_table.php?GENE_SYMBOL=PEMT
PE(40:2)->PC(40:2)	1.649	PEMT	https://lipidmaps.org/data/proteome/LMPD_table.php?GENE_SYMBOL=PEMT
fa active reaction (I7- vs I1-)
No results are found.
fa most active reaction (I7- vs I1-)
No results are found.
fa suppressed reaction (I7- vs I1-)
No results are found.
fa most suppressed reaction (I7- vs I1-)
No results are found.
