## Supplemental Table 12 for "Impact Induces Phagocytic Defect in Reactive Microglia"

### Sheet: Impact 4H vs Pre-Impact
lipid class active reaction (2_4H vs 1_pre)
No results are found.
lipid class most active reaction (2_4H vs 1_pre)
No results are found.
lipid class suppressed reaction (2_4H vs 1_pre)
No results are found.
lipid class most suppressed reaction (2_4H vs 1_pre)
No results are found.
lipid species active reaction (2_4H vs 1_pre)
Reactions chains	Z-score	Predicted genes	Predicted genes links
PE(38:1)->PS(38:1)	2.194	PTDSS2	https://lipidmaps.org/data/proteome/LMPD_table.php?GENE_SYMBOL=PTDSS2
PE(36:0)->PC(36:0)	2.168	PEMT	https://lipidmaps.org/data/proteome/LMPD_table.php?GENE_SYMBOL=PEMT
PE(22:4)->PS(22:4)	2.083	PTDSS2	https://lipidmaps.org/data/proteome/LMPD_table.php?GENE_SYMBOL=PTDSS2
PE(44:4)->PS(44:4)	1.938	PTDSS2	https://lipidmaps.org/data/proteome/LMPD_table.php?GENE_SYMBOL=PTDSS2
PE(42:8)->PS(42:8)	1.928	PTDSS2	https://lipidmaps.org/data/proteome/LMPD_table.php?GENE_SYMBOL=PTDSS2
PE(34:5)->PS(34:5)	1.829	PTDSS2	https://lipidmaps.org/data/proteome/LMPD_table.php?GENE_SYMBOL=PTDSS2
PE(36:6)->PC(36:6)	1.733	PEMT	https://lipidmaps.org/data/proteome/LMPD_table.php?GENE_SYMBOL=PEMT
PE(40:9)->PS(40:9)	1.711	PTDSS2	https://lipidmaps.org/data/proteome/LMPD_table.php?GENE_SYMBOL=PTDSS2
PE(16:0)->PS(16:0)	1.707	PTDSS2	https://lipidmaps.org/data/proteome/LMPD_table.php?GENE_SYMBOL=PTDSS2
dhCer(22:0)->dhSM(22:0)	1.688	SGMS1, SGMS2	https://lipidmaps.org/data/proteome/LMPD_table.php?GENE_SYMBOL=SGMS1 ; https://lipidmaps.org/data/proteome/LMPD_table.php?GENE_SYMBOL=SGMS2
PE(38:7)->PC(38:7)	1.677	PEMT	https://lipidmaps.org/data/proteome/LMPD_table.php?GENE_SYMBOL=PEMT
PE(28:2)->PS(28:2)	1.658	PTDSS2	https://lipidmaps.org/data/proteome/LMPD_table.php?GENE_SYMBOL=PTDSS2
PE(26:1)->PS(26:1)	1.649	PTDSS2	https://lipidmaps.org/data/proteome/LMPD_table.php?GENE_SYMBOL=PTDSS2
PE(40:2)->PS(40:2)	1.646	PTDSS2	https://lipidmaps.org/data/proteome/LMPD_table.php?GENE_SYMBOL=PTDSS2
lipid species most active reaction (2_4H vs 1_pre)
Reactions chains	Z-score	Predicted genes	Predicted genes links
PE(38:1)->PS(38:1)	2.194	PTDSS2	https://lipidmaps.org/data/proteome/LMPD_table.php?GENE_SYMBOL=PTDSS2
PE(36:0)->PC(36:0)	2.168	PEMT	https://lipidmaps.org/data/proteome/LMPD_table.php?GENE_SYMBOL=PEMT
PE(22:4)->PS(22:4)	2.083	PTDSS2	https://lipidmaps.org/data/proteome/LMPD_table.php?GENE_SYMBOL=PTDSS2
PE(44:4)->PS(44:4)	1.938	PTDSS2	https://lipidmaps.org/data/proteome/LMPD_table.php?GENE_SYMBOL=PTDSS2
PE(42:8)->PS(42:8)	1.928	PTDSS2	https://lipidmaps.org/data/proteome/LMPD_table.php?GENE_SYMBOL=PTDSS2
PE(34:5)->PS(34:5)	1.829	PTDSS2	https://lipidmaps.org/data/proteome/LMPD_table.php?GENE_SYMBOL=PTDSS2
PE(36:6)->PC(36:6)	1.733	PEMT	https://lipidmaps.org/data/proteome/LMPD_table.php?GENE_SYMBOL=PEMT
PE(40:9)->PS(40:9)	1.711	PTDSS2	https://lipidmaps.org/data/proteome/LMPD_table.php?GENE_SYMBOL=PTDSS2
PE(16:0)->PS(16:0)	1.707	PTDSS2	https://lipidmaps.org/data/proteome/LMPD_table.php?GENE_SYMBOL=PTDSS2
dhCer(22:0)->dhSM(22:0)	1.688	SGMS1, SGMS2	https://lipidmaps.org/data/proteome/LMPD_table.php?GENE_SYMBOL=SGMS1 ; https://lipidmaps.org/data/proteome/LMPD_table.php?GENE_SYMBOL=SGMS2
PE(38:7)->PC(38:7)	1.677	PEMT	https://lipidmaps.org/data/proteome/LMPD_table.php?GENE_SYMBOL=PEMT
PE(28:2)->PS(28:2)	1.658	PTDSS2	https://lipidmaps.org/data/proteome/LMPD_table.php?GENE_SYMBOL=PTDSS2
PE(26:1)->PS(26:1)	1.649	PTDSS2	https://lipidmaps.org/data/proteome/LMPD_table.php?GENE_SYMBOL=PTDSS2
PE(40:2)->PS(40:2)	1.646	PTDSS2	https://lipidmaps.org/data/proteome/LMPD_table.php?GENE_SYMBOL=PTDSS2
lipid species suppressed reaction (2_4H vs 1_pre)
Reactions chains	Z-score	Predicted genes	Predicted genes links
dhSM(22:0)->dhCer(22:0)	1.948	SGMS1, SGMS2, SMPD1	https://lipidmaps.org/data/proteome/LMPD_table.php?GENE_SYMBOL=SGMS1 ; https://lipidmaps.org/data/proteome/LMPD_table.php?GENE_SYMBOL=SGMS2 ; https://lipidmaps.org/data/proteome/LMPD_table.php?GENE_SYMBOL=SMPD1
PS(38:1)->PE(38:1)	1.86	PISD	https://lipidmaps.org/data/proteome/LMPD_table.php?GENE_SYMBOL=PISD
PS(42:8)->PE(42:8)	1.758	PISD	https://lipidmaps.org/data/proteome/LMPD_table.php?GENE_SYMBOL=PISD
PS(44:4)->PE(44:4)	1.715	PISD	https://lipidmaps.org/data/proteome/LMPD_table.php?GENE_SYMBOL=PISD
PS(22:4)->PE(22:4)	1.648	PISD	https://lipidmaps.org/data/proteome/LMPD_table.php?GENE_SYMBOL=PISD
lipid species most suppressed reaction (2_4H vs 1_pre)
Reactions chains	Z-score	Predicted genes	Predicted genes links
dhSM(22:0)->dhCer(22:0)	1.948	SGMS1, SGMS2, SMPD1	https://lipidmaps.org/data/proteome/LMPD_table.php?GENE_SYMBOL=SGMS1 ; https://lipidmaps.org/data/proteome/LMPD_table.php?GENE_SYMBOL=SGMS2 ; https://lipidmaps.org/data/proteome/LMPD_table.php?GENE_SYMBOL=SMPD1
PS(38:1)->PE(38:1)	1.86	PISD	https://lipidmaps.org/data/proteome/LMPD_table.php?GENE_SYMBOL=PISD
PS(42:8)->PE(42:8)	1.758	PISD	https://lipidmaps.org/data/proteome/LMPD_table.php?GENE_SYMBOL=PISD
PS(44:4)->PE(44:4)	1.715	PISD	https://lipidmaps.org/data/proteome/LMPD_table.php?GENE_SYMBOL=PISD
PS(22:4)->PE(22:4)	1.648	PISD	https://lipidmaps.org/data/proteome/LMPD_table.php?GENE_SYMBOL=PISD
fa active reaction (2_4H vs 1_pre)
No results are found.
fa most active reaction (2_4H vs 1_pre)
No results are found.
fa suppressed reaction (2_4H vs 1_pre)
No results are found.
fa most suppressed reaction (2_4H vs 1_pre)
No results are found.

### Sheet: Impact 3Days vs Pre-Impact
lipid class active reaction (3_3days vs 1_pre)
No results are found.
lipid class most active reaction (3_3days vs 1_pre)
No results are found.
lipid class suppressed reaction (3_3days vs 1_pre)
No results are found.
lipid class most suppressed reaction (3_3days vs 1_pre)
No results are found.
lipid species active reaction (3_3days vs 1_pre)
Reactions chains	Z-score	Predicted genes	Predicted genes links
PE(22:4)->PS(22:4)	2.259	PTDSS2	https://lipidmaps.org/data/proteome/LMPD_table.php?GENE_SYMBOL=PTDSS2
PC(30:1)->PS(30:1)	2.157	PTDSS1	https://lipidmaps.org/data/proteome/LMPD_table.php?GENE_SYMBOL=PTDSS1
PE(44:4)->PS(44:4)	2.148	PTDSS2	https://lipidmaps.org/data/proteome/LMPD_table.php?GENE_SYMBOL=PTDSS2
PE(34:5)->PS(34:5)	2.086	PTDSS2	https://lipidmaps.org/data/proteome/LMPD_table.php?GENE_SYMBOL=PTDSS2
PC(30:2)->PS(30:2)	1.982	PTDSS1	https://lipidmaps.org/data/proteome/LMPD_table.php?GENE_SYMBOL=PTDSS1
dhSM(16:0)->dhCer(16:0)	1.963	SGMS1, SGMS2, SMPD1	https://lipidmaps.org/data/proteome/LMPD_table.php?GENE_SYMBOL=SGMS1 ; https://lipidmaps.org/data/proteome/LMPD_table.php?GENE_SYMBOL=SGMS2 ; https://lipidmaps.org/data/proteome/LMPD_table.php?GENE_SYMBOL=SMPD1
PE(38:1)->PS(38:1)	1.951	PTDSS2	https://lipidmaps.org/data/proteome/LMPD_table.php?GENE_SYMBOL=PTDSS2
SM(16:0)->Cer(16:0)	1.95	SMPD1, SMPD4	https://lipidmaps.org/data/proteome/LMPD_table.php?GENE_SYMBOL=SMPD1 ; https://lipidmaps.org/data/proteome/LMPD_table.php?GENE_SYMBOL=SMPD4
PC(40:0)->PS(40:0)	1.939	PTDSS1	https://lipidmaps.org/data/proteome/LMPD_table.php?GENE_SYMBOL=PTDSS1
PC(30:0)->PS(30:0)	1.898	PTDSS1	https://lipidmaps.org/data/proteome/LMPD_table.php?GENE_SYMBOL=PTDSS1
PC(38:0)->PS(38:0)	1.875	PTDSS1	https://lipidmaps.org/data/proteome/LMPD_table.php?GENE_SYMBOL=PTDSS1
PC(40:3)->PS(40:3)	1.874	PTDSS1	https://lipidmaps.org/data/proteome/LMPD_table.php?GENE_SYMBOL=PTDSS1
PC(40:5)->PS(40:5)	1.872	PTDSS1	https://lipidmaps.org/data/proteome/LMPD_table.php?GENE_SYMBOL=PTDSS1
PC(32:1)->PS(32:1)	1.846	PTDSS1	https://lipidmaps.org/data/proteome/LMPD_table.php?GENE_SYMBOL=PTDSS1
PC(42:8)->PS(42:8)	1.839	PTDSS1	https://lipidmaps.org/data/proteome/LMPD_table.php?GENE_SYMBOL=PTDSS1
PC(40:9)->PS(40:9)	1.827	PTDSS1	https://lipidmaps.org/data/proteome/LMPD_table.php?GENE_SYMBOL=PTDSS1
PC(38:2)->PS(38:2)	1.821	PTDSS1	https://lipidmaps.org/data/proteome/LMPD_table.php?GENE_SYMBOL=PTDSS1
PC(42:5)->PS(42:5)	1.815	PTDSS1	https://lipidmaps.org/data/proteome/LMPD_table.php?GENE_SYMBOL=PTDSS1
PC(40:2)->PS(40:2)	1.795	PTDSS1	https://lipidmaps.org/data/proteome/LMPD_table.php?GENE_SYMBOL=PTDSS1
PC(42:3)->PS(42:3)	1.795	PTDSS1	https://lipidmaps.org/data/proteome/LMPD_table.php?GENE_SYMBOL=PTDSS1
PC(40:8)->PS(40:8)	1.792	PTDSS1	https://lipidmaps.org/data/proteome/LMPD_table.php?GENE_SYMBOL=PTDSS1
PE(36:6)->PS(36:6)	1.786	PTDSS2	https://lipidmaps.org/data/proteome/LMPD_table.php?GENE_SYMBOL=PTDSS2
PC(42:7)->PS(42:7)	1.777	PTDSS1	https://lipidmaps.org/data/proteome/LMPD_table.php?GENE_SYMBOL=PTDSS1
PC(42:0)->PS(42:0)	1.757	PTDSS1	https://lipidmaps.org/data/proteome/LMPD_table.php?GENE_SYMBOL=PTDSS1
PE(24:0)->PS(24:0)	1.738	PTDSS2	https://lipidmaps.org/data/proteome/LMPD_table.php?GENE_SYMBOL=PTDSS2
SM(26:0)->Cer(26:0)	1.738	SMPD1, SMPD4	https://lipidmaps.org/data/proteome/LMPD_table.php?GENE_SYMBOL=SMPD1 ; https://lipidmaps.org/data/proteome/LMPD_table.php?GENE_SYMBOL=SMPD4
SM(18:1)->Cer(18:1)	1.732	SMPD1, SMPD4	https://lipidmaps.org/data/proteome/LMPD_table.php?GENE_SYMBOL=SMPD1 ; https://lipidmaps.org/data/proteome/LMPD_table.php?GENE_SYMBOL=SMPD4
PE(26:1)->PS(26:1)	1.731	PTDSS2	https://lipidmaps.org/data/proteome/LMPD_table.php?GENE_SYMBOL=PTDSS2
PC(40:4)->PS(40:4)	1.703	PTDSS1	https://lipidmaps.org/data/proteome/LMPD_table.php?GENE_SYMBOL=PTDSS1
PC(42:6)->PS(42:6)	1.699	PTDSS1	https://lipidmaps.org/data/proteome/LMPD_table.php?GENE_SYMBOL=PTDSS1
PE(40:2)->PS(40:2)	1.695	PTDSS2	https://lipidmaps.org/data/proteome/LMPD_table.php?GENE_SYMBOL=PTDSS2
lipid species most active reaction (3_3days vs 1_pre)
Reactions chains	Z-score	Predicted genes	Predicted genes links
PE(22:4)->PS(22:4)	2.259	PTDSS2	https://lipidmaps.org/data/proteome/LMPD_table.php?GENE_SYMBOL=PTDSS2
PC(30:1)->PS(30:1)	2.157	PTDSS1	https://lipidmaps.org/data/proteome/LMPD_table.php?GENE_SYMBOL=PTDSS1
PE(44:4)->PS(44:4)	2.148	PTDSS2	https://lipidmaps.org/data/proteome/LMPD_table.php?GENE_SYMBOL=PTDSS2
PE(34:5)->PS(34:5)	2.086	PTDSS2	https://lipidmaps.org/data/proteome/LMPD_table.php?GENE_SYMBOL=PTDSS2
PC(30:2)->PS(30:2)	1.982	PTDSS1	https://lipidmaps.org/data/proteome/LMPD_table.php?GENE_SYMBOL=PTDSS1
dhSM(16:0)->dhCer(16:0)	1.963	SGMS1, SGMS2, SMPD1	https://lipidmaps.org/data/proteome/LMPD_table.php?GENE_SYMBOL=SGMS1 ; https://lipidmaps.org/data/proteome/LMPD_table.php?GENE_SYMBOL=SGMS2 ; https://lipidmaps.org/data/proteome/LMPD_table.php?GENE_SYMBOL=SMPD1
PE(38:1)->PS(38:1)	1.951	PTDSS2	https://lipidmaps.org/data/proteome/LMPD_table.php?GENE_SYMBOL=PTDSS2
SM(16:0)->Cer(16:0)	1.95	SMPD1, SMPD4	https://lipidmaps.org/data/proteome/LMPD_table.php?GENE_SYMBOL=SMPD1 ; https://lipidmaps.org/data/proteome/LMPD_table.php?GENE_SYMBOL=SMPD4
PC(40:0)->PS(40:0)	1.939	PTDSS1	https://lipidmaps.org/data/proteome/LMPD_table.php?GENE_SYMBOL=PTDSS1
PC(30:0)->PS(30:0)	1.898	PTDSS1	https://lipidmaps.org/data/proteome/LMPD_table.php?GENE_SYMBOL=PTDSS1
PC(38:0)->PS(38:0)	1.875	PTDSS1	https://lipidmaps.org/data/proteome/LMPD_table.php?GENE_SYMBOL=PTDSS1
PC(40:3)->PS(40:3)	1.874	PTDSS1	https://lipidmaps.org/data/proteome/LMPD_table.php?GENE_SYMBOL=PTDSS1
PC(40:5)->PS(40:5)	1.872	PTDSS1	https://lipidmaps.org/data/proteome/LMPD_table.php?GENE_SYMBOL=PTDSS1
PC(32:1)->PS(32:1)	1.846	PTDSS1	https://lipidmaps.org/data/proteome/LMPD_table.php?GENE_SYMBOL=PTDSS1
PC(42:8)->PS(42:8)	1.839	PTDSS1	https://lipidmaps.org/data/proteome/LMPD_table.php?GENE_SYMBOL=PTDSS1
PC(40:9)->PS(40:9)	1.827	PTDSS1	https://lipidmaps.org/data/proteome/LMPD_table.php?GENE_SYMBOL=PTDSS1
PC(38:2)->PS(38:2)	1.821	PTDSS1	https://lipidmaps.org/data/proteome/LMPD_table.php?GENE_SYMBOL=PTDSS1
PC(42:5)->PS(42:5)	1.815	PTDSS1	https://lipidmaps.org/data/proteome/LMPD_table.php?GENE_SYMBOL=PTDSS1
PC(40:2)->PS(40:2)	1.795	PTDSS1	https://lipidmaps.org/data/proteome/LMPD_table.php?GENE_SYMBOL=PTDSS1
PC(42:3)->PS(42:3)	1.795	PTDSS1	https://lipidmaps.org/data/proteome/LMPD_table.php?GENE_SYMBOL=PTDSS1
PC(40:8)->PS(40:8)	1.792	PTDSS1	https://lipidmaps.org/data/proteome/LMPD_table.php?GENE_SYMBOL=PTDSS1
PE(36:6)->PS(36:6)	1.786	PTDSS2	https://lipidmaps.org/data/proteome/LMPD_table.php?GENE_SYMBOL=PTDSS2
PC(42:7)->PS(42:7)	1.777	PTDSS1	https://lipidmaps.org/data/proteome/LMPD_table.php?GENE_SYMBOL=PTDSS1
PC(42:0)->PS(42:0)	1.757	PTDSS1	https://lipidmaps.org/data/proteome/LMPD_table.php?GENE_SYMBOL=PTDSS1
PE(24:0)->PS(24:0)	1.738	PTDSS2	https://lipidmaps.org/data/proteome/LMPD_table.php?GENE_SYMBOL=PTDSS2
SM(26:0)->Cer(26:0)	1.738	SMPD1, SMPD4	https://lipidmaps.org/data/proteome/LMPD_table.php?GENE_SYMBOL=SMPD1 ; https://lipidmaps.org/data/proteome/LMPD_table.php?GENE_SYMBOL=SMPD4
SM(18:1)->Cer(18:1)	1.732	SMPD1, SMPD4	https://lipidmaps.org/data/proteome/LMPD_table.php?GENE_SYMBOL=SMPD1 ; https://lipidmaps.org/data/proteome/LMPD_table.php?GENE_SYMBOL=SMPD4
PE(26:1)->PS(26:1)	1.731	PTDSS2	https://lipidmaps.org/data/proteome/LMPD_table.php?GENE_SYMBOL=PTDSS2
PC(40:4)->PS(40:4)	1.703	PTDSS1	https://lipidmaps.org/data/proteome/LMPD_table.php?GENE_SYMBOL=PTDSS1
PC(42:6)->PS(42:6)	1.699	PTDSS1	https://lipidmaps.org/data/proteome/LMPD_table.php?GENE_SYMBOL=PTDSS1
PE(40:2)->PS(40:2)	1.695	PTDSS2	https://lipidmaps.org/data/proteome/LMPD_table.php?GENE_SYMBOL=PTDSS2
lipid species suppressed reaction (3_3days vs 1_pre)
Reactions chains	Z-score	Predicted genes	Predicted genes links
PE(30:2)->PC(30:2)	2.705	PEMT	https://lipidmaps.org/data/proteome/LMPD_table.php?GENE_SYMBOL=PEMT
PE(38:0)->PC(38:0)	2.183	PEMT	https://lipidmaps.org/data/proteome/LMPD_table.php?GENE_SYMBOL=PEMT
PE(38:2)->PC(38:2)	2.166	PEMT	https://lipidmaps.org/data/proteome/LMPD_table.php?GENE_SYMBOL=PEMT
PE(42:11)->PC(42:11)	2.109	PEMT	https://lipidmaps.org/data/proteome/LMPD_table.php?GENE_SYMBOL=PEMT
PE(40:6)->PC(40:6)	2.076	PEMT	https://lipidmaps.org/data/proteome/LMPD_table.php?GENE_SYMBOL=PEMT
PE(30:0)->PC(30:0)	2.043	PEMT	https://lipidmaps.org/data/proteome/LMPD_table.php?GENE_SYMBOL=PEMT
PE(42:5)->PC(42:5)	1.934	PEMT	https://lipidmaps.org/data/proteome/LMPD_table.php?GENE_SYMBOL=PEMT
PE(40:3)->PC(40:3)	1.905	PEMT	https://lipidmaps.org/data/proteome/LMPD_table.php?GENE_SYMBOL=PEMT
PE(40:5)->PC(40:5)	1.905	PEMT	https://lipidmaps.org/data/proteome/LMPD_table.php?GENE_SYMBOL=PEMT
PE(30:1)->PC(30:1)	1.898	PEMT	https://lipidmaps.org/data/proteome/LMPD_table.php?GENE_SYMBOL=PEMT
PS(38:1)->PE(38:1)->PC(38:1)	1.869	PISD, PEMT	https://lipidmaps.org/data/proteome/LMPD_table.php?GENE_SYMBOL=PISD ; https://lipidmaps.org/data/proteome/LMPD_table.php?GENE_SYMBOL=PEMT
PE(40:10)->PC(40:10)	1.855	PEMT	https://lipidmaps.org/data/proteome/LMPD_table.php?GENE_SYMBOL=PEMT
dhCer(16:0)->dhSM(16:0)	1.845	SGMS1, SGMS2	https://lipidmaps.org/data/proteome/LMPD_table.php?GENE_SYMBOL=SGMS1 ; https://lipidmaps.org/data/proteome/LMPD_table.php?GENE_SYMBOL=SGMS2
PE(32:1)->PC(32:1)	1.828	PEMT	https://lipidmaps.org/data/proteome/LMPD_table.php?GENE_SYMBOL=PEMT
PE(40:7)->PC(40:7)	1.827	PEMT	https://lipidmaps.org/data/proteome/LMPD_table.php?GENE_SYMBOL=PEMT
PE(40:1)->PC(40:1)	1.82	PEMT	https://lipidmaps.org/data/proteome/LMPD_table.php?GENE_SYMBOL=PEMT
PE(40:4)->PC(40:4)	1.811	PEMT	https://lipidmaps.org/data/proteome/LMPD_table.php?GENE_SYMBOL=PEMT
PS(22:4)->PE(22:4)	1.786	PISD	https://lipidmaps.org/data/proteome/LMPD_table.php?GENE_SYMBOL=PISD
PE(42:10)->PC(42:10)	1.755	PEMT	https://lipidmaps.org/data/proteome/LMPD_table.php?GENE_SYMBOL=PEMT
PE(44:6)->PC(44:6)	1.737	PEMT	https://lipidmaps.org/data/proteome/LMPD_table.php?GENE_SYMBOL=PEMT
PE(32:3)->PC(32:3)	1.73	PEMT	https://lipidmaps.org/data/proteome/LMPD_table.php?GENE_SYMBOL=PEMT
PE(40:9)->PC(40:9)	1.715	PEMT	https://lipidmaps.org/data/proteome/LMPD_table.php?GENE_SYMBOL=PEMT
PS(44:4)->PE(44:4)->PC(44:4)	1.713	PISD, PEMT	https://lipidmaps.org/data/proteome/LMPD_table.php?GENE_SYMBOL=PISD ; https://lipidmaps.org/data/proteome/LMPD_table.php?GENE_SYMBOL=PEMT
PE(42:3)->PC(42:3)	1.691	PEMT	https://lipidmaps.org/data/proteome/LMPD_table.php?GENE_SYMBOL=PEMT
PE(32:2)->PC(32:2)	1.69	PEMT	https://lipidmaps.org/data/proteome/LMPD_table.php?GENE_SYMBOL=PEMT
Cer(16:0)->SM(16:0)	1.677	SGMS1, SGMS2, CERT1	https://lipidmaps.org/data/proteome/LMPD_table.php?GENE_SYMBOL=SGMS1 ; https://lipidmaps.org/data/proteome/LMPD_table.php?GENE_SYMBOL=SGMS2 ; https://lipidmaps.org/data/proteome/LMPD_table.php?GENE_SYMBOL=CERT1
PE(42:6)->PC(42:6)	1.661	PEMT	https://lipidmaps.org/data/proteome/LMPD_table.php?GENE_SYMBOL=PEMT
PE(40:8)->PC(40:8)	1.649	PEMT	https://lipidmaps.org/data/proteome/LMPD_table.php?GENE_SYMBOL=PEMT
PS(34:5)->PE(34:5)	1.647	PISD	https://lipidmaps.org/data/proteome/LMPD_table.php?GENE_SYMBOL=PISD
lipid species most suppressed reaction (3_3days vs 1_pre)
Reactions chains	Z-score	Predicted genes	Predicted genes links
PE(30:2)->PC(30:2)	2.705	PEMT	https://lipidmaps.org/data/proteome/LMPD_table.php?GENE_SYMBOL=PEMT
PE(38:0)->PC(38:0)	2.183	PEMT	https://lipidmaps.org/data/proteome/LMPD_table.php?GENE_SYMBOL=PEMT
PE(38:2)->PC(38:2)	2.166	PEMT	https://lipidmaps.org/data/proteome/LMPD_table.php?GENE_SYMBOL=PEMT
PE(42:11)->PC(42:11)	2.109	PEMT	https://lipidmaps.org/data/proteome/LMPD_table.php?GENE_SYMBOL=PEMT
PE(40:6)->PC(40:6)	2.076	PEMT	https://lipidmaps.org/data/proteome/LMPD_table.php?GENE_SYMBOL=PEMT
PE(30:0)->PC(30:0)	2.043	PEMT	https://lipidmaps.org/data/proteome/LMPD_table.php?GENE_SYMBOL=PEMT
PE(42:5)->PC(42:5)	1.934	PEMT	https://lipidmaps.org/data/proteome/LMPD_table.php?GENE_SYMBOL=PEMT
PE(40:3)->PC(40:3)	1.905	PEMT	https://lipidmaps.org/data/proteome/LMPD_table.php?GENE_SYMBOL=PEMT
PE(40:5)->PC(40:5)	1.905	PEMT	https://lipidmaps.org/data/proteome/LMPD_table.php?GENE_SYMBOL=PEMT
PE(30:1)->PC(30:1)	1.898	PEMT	https://lipidmaps.org/data/proteome/LMPD_table.php?GENE_SYMBOL=PEMT
PS(38:1)->PE(38:1)->PC(38:1)	1.869	PISD, PEMT	https://lipidmaps.org/data/proteome/LMPD_table.php?GENE_SYMBOL=PISD ; https://lipidmaps.org/data/proteome/LMPD_table.php?GENE_SYMBOL=PEMT
PE(40:10)->PC(40:10)	1.855	PEMT	https://lipidmaps.org/data/proteome/LMPD_table.php?GENE_SYMBOL=PEMT
dhCer(16:0)->dhSM(16:0)	1.845	SGMS1, SGMS2	https://lipidmaps.org/data/proteome/LMPD_table.php?GENE_SYMBOL=SGMS1 ; https://lipidmaps.org/data/proteome/LMPD_table.php?GENE_SYMBOL=SGMS2
PE(32:1)->PC(32:1)	1.828	PEMT	https://lipidmaps.org/data/proteome/LMPD_table.php?GENE_SYMBOL=PEMT
PE(40:7)->PC(40:7)	1.827	PEMT	https://lipidmaps.org/data/proteome/LMPD_table.php?GENE_SYMBOL=PEMT
PE(40:1)->PC(40:1)	1.82	PEMT	https://lipidmaps.org/data/proteome/LMPD_table.php?GENE_SYMBOL=PEMT
PE(40:4)->PC(40:4)	1.811	PEMT	https://lipidmaps.org/data/proteome/LMPD_table.php?GENE_SYMBOL=PEMT
PS(22:4)->PE(22:4)	1.786	PISD	https://lipidmaps.org/data/proteome/LMPD_table.php?GENE_SYMBOL=PISD
PE(42:10)->PC(42:10)	1.755	PEMT	https://lipidmaps.org/data/proteome/LMPD_table.php?GENE_SYMBOL=PEMT
PE(44:6)->PC(44:6)	1.737	PEMT	https://lipidmaps.org/data/proteome/LMPD_table.php?GENE_SYMBOL=PEMT
PE(32:3)->PC(32:3)	1.73	PEMT	https://lipidmaps.org/data/proteome/LMPD_table.php?GENE_SYMBOL=PEMT
PE(40:9)->PC(40:9)	1.715	PEMT	https://lipidmaps.org/data/proteome/LMPD_table.php?GENE_SYMBOL=PEMT
PS(44:4)->PE(44:4)->PC(44:4)	1.713	PISD, PEMT	https://lipidmaps.org/data/proteome/LMPD_table.php?GENE_SYMBOL=PISD ; https://lipidmaps.org/data/proteome/LMPD_table.php?GENE_SYMBOL=PEMT
PE(42:3)->PC(42:3)	1.691	PEMT	https://lipidmaps.org/data/proteome/LMPD_table.php?GENE_SYMBOL=PEMT
PE(32:2)->PC(32:2)	1.69	PEMT	https://lipidmaps.org/data/proteome/LMPD_table.php?GENE_SYMBOL=PEMT
Cer(16:0)->SM(16:0)	1.677	SGMS1, SGMS2, CERT1	https://lipidmaps.org/data/proteome/LMPD_table.php?GENE_SYMBOL=SGMS1 ; https://lipidmaps.org/data/proteome/LMPD_table.php?GENE_SYMBOL=SGMS2 ; https://lipidmaps.org/data/proteome/LMPD_table.php?GENE_SYMBOL=CERT1
PE(42:6)->PC(42:6)	1.661	PEMT	https://lipidmaps.org/data/proteome/LMPD_table.php?GENE_SYMBOL=PEMT
PE(40:8)->PC(40:8)	1.649	PEMT	https://lipidmaps.org/data/proteome/LMPD_table.php?GENE_SYMBOL=PEMT
PS(34:5)->PE(34:5)	1.647	PISD	https://lipidmaps.org/data/proteome/LMPD_table.php?GENE_SYMBOL=PISD
fa active reaction (3_3days vs 1_pre)
No results are found.
fa most active reaction (3_3days vs 1_pre)
No results are found.
fa suppressed reaction (3_3days vs 1_pre)
No results are found.
fa most suppressed reaction (3_3days vs 1_pre)
No results are found.

### Sheet: Impact 7Days vs Pre-Impact
lipid class active reaction (4_7days vs 1_pre)
No results are found.
lipid class most active reaction (4_7days vs 1_pre)
No results are found.
lipid class suppressed reaction (4_7days vs 1_pre)
No results are found.
lipid class most suppressed reaction (4_7days vs 1_pre)
No results are found.
lipid species active reaction (4_7days vs 1_pre)
Reactions chains	Z-score	Predicted genes	Predicted genes links
PE(22:4)->PS(22:4)	2.296	PTDSS2	https://lipidmaps.org/data/proteome/LMPD_table.php?GENE_SYMBOL=PTDSS2
PE(32:0)->PS(32:0)	2.066	PTDSS2	https://lipidmaps.org/data/proteome/LMPD_table.php?GENE_SYMBOL=PTDSS2
PE(38:1)->PS(38:1)	1.919	PTDSS2	https://lipidmaps.org/data/proteome/LMPD_table.php?GENE_SYMBOL=PTDSS2
PE(40:0)->PS(40:0)	1.83	PTDSS2	https://lipidmaps.org/data/proteome/LMPD_table.php?GENE_SYMBOL=PTDSS2
PE(42:8)->PS(42:8)	1.806	PTDSS2	https://lipidmaps.org/data/proteome/LMPD_table.php?GENE_SYMBOL=PTDSS2
PE(34:5)->PS(34:5)	1.76	PTDSS2	https://lipidmaps.org/data/proteome/LMPD_table.php?GENE_SYMBOL=PTDSS2
PE(40:2)->PS(40:2)	1.744	PTDSS2	https://lipidmaps.org/data/proteome/LMPD_table.php?GENE_SYMBOL=PTDSS2
PE(20:2)->PS(20:2)	1.735	PTDSS2	https://lipidmaps.org/data/proteome/LMPD_table.php?GENE_SYMBOL=PTDSS2
SM(26:0)->Cer(26:0)	1.697	SMPD1, SMPD4	https://lipidmaps.org/data/proteome/LMPD_table.php?GENE_SYMBOL=SMPD1 ; https://lipidmaps.org/data/proteome/LMPD_table.php?GENE_SYMBOL=SMPD4
PC(40:0)->PS(40:0)	1.689	PTDSS1	https://lipidmaps.org/data/proteome/LMPD_table.php?GENE_SYMBOL=PTDSS1
PC(30:1)->PS(30:1)	1.68	PTDSS1	https://lipidmaps.org/data/proteome/LMPD_table.php?GENE_SYMBOL=PTDSS1
PE(42:3)->PS(42:3)	1.657	PTDSS2	https://lipidmaps.org/data/proteome/LMPD_table.php?GENE_SYMBOL=PTDSS2
lipid species most active reaction (4_7days vs 1_pre)
Reactions chains	Z-score	Predicted genes	Predicted genes links
PE(22:4)->PS(22:4)	2.296	PTDSS2	https://lipidmaps.org/data/proteome/LMPD_table.php?GENE_SYMBOL=PTDSS2
PE(32:0)->PS(32:0)	2.066	PTDSS2	https://lipidmaps.org/data/proteome/LMPD_table.php?GENE_SYMBOL=PTDSS2
PE(38:1)->PS(38:1)	1.919	PTDSS2	https://lipidmaps.org/data/proteome/LMPD_table.php?GENE_SYMBOL=PTDSS2
PE(40:0)->PS(40:0)	1.83	PTDSS2	https://lipidmaps.org/data/proteome/LMPD_table.php?GENE_SYMBOL=PTDSS2
PE(42:8)->PS(42:8)	1.806	PTDSS2	https://lipidmaps.org/data/proteome/LMPD_table.php?GENE_SYMBOL=PTDSS2
PE(34:5)->PS(34:5)	1.76	PTDSS2	https://lipidmaps.org/data/proteome/LMPD_table.php?GENE_SYMBOL=PTDSS2
PE(40:2)->PS(40:2)	1.744	PTDSS2	https://lipidmaps.org/data/proteome/LMPD_table.php?GENE_SYMBOL=PTDSS2
PE(20:2)->PS(20:2)	1.735	PTDSS2	https://lipidmaps.org/data/proteome/LMPD_table.php?GENE_SYMBOL=PTDSS2
SM(26:0)->Cer(26:0)	1.697	SMPD1, SMPD4	https://lipidmaps.org/data/proteome/LMPD_table.php?GENE_SYMBOL=SMPD1 ; https://lipidmaps.org/data/proteome/LMPD_table.php?GENE_SYMBOL=SMPD4
PC(40:0)->PS(40:0)	1.689	PTDSS1	https://lipidmaps.org/data/proteome/LMPD_table.php?GENE_SYMBOL=PTDSS1
PC(30:1)->PS(30:1)	1.68	PTDSS1	https://lipidmaps.org/data/proteome/LMPD_table.php?GENE_SYMBOL=PTDSS1
PE(42:3)->PS(42:3)	1.657	PTDSS2	https://lipidmaps.org/data/proteome/LMPD_table.php?GENE_SYMBOL=PTDSS2
lipid species suppressed reaction (4_7days vs 1_pre)
Reactions chains	Z-score	Predicted genes	Predicted genes links
PE(30:2)->PC(30:2)	2.079	PEMT	https://lipidmaps.org/data/proteome/LMPD_table.php?GENE_SYMBOL=PEMT
PS(42:8)->PE(42:8)->PC(42:8)	1.891	PISD, PEMT	https://lipidmaps.org/data/proteome/LMPD_table.php?GENE_SYMBOL=PISD ; https://lipidmaps.org/data/proteome/LMPD_table.php?GENE_SYMBOL=PEMT
PE(42:5)->PC(42:5)	1.794	PEMT	https://lipidmaps.org/data/proteome/LMPD_table.php?GENE_SYMBOL=PEMT
PE(44:6)->PC(44:6)	1.764	PEMT	https://lipidmaps.org/data/proteome/LMPD_table.php?GENE_SYMBOL=PEMT
PE(42:11)->PC(42:11)	1.749	PEMT	https://lipidmaps.org/data/proteome/LMPD_table.php?GENE_SYMBOL=PEMT
PS(38:1)->PE(38:1)	1.736	PISD	https://lipidmaps.org/data/proteome/LMPD_table.php?GENE_SYMBOL=PISD
PE(42:6)->PC(42:6)	1.735	PEMT	https://lipidmaps.org/data/proteome/LMPD_table.php?GENE_SYMBOL=PEMT
PS(22:4)->PE(22:4)	1.721	PISD	https://lipidmaps.org/data/proteome/LMPD_table.php?GENE_SYMBOL=PISD
PS(32:0)->PE(32:0)	1.698	PISD	https://lipidmaps.org/data/proteome/LMPD_table.php?GENE_SYMBOL=PISD
PE(30:0)->PC(30:0)	1.671	PEMT	https://lipidmaps.org/data/proteome/LMPD_table.php?GENE_SYMBOL=PEMT
lipid species most suppressed reaction (4_7days vs 1_pre)
Reactions chains	Z-score	Predicted genes	Predicted genes links
PE(30:2)->PC(30:2)	2.079	PEMT	https://lipidmaps.org/data/proteome/LMPD_table.php?GENE_SYMBOL=PEMT
PS(42:8)->PE(42:8)->PC(42:8)	1.891	PISD, PEMT	https://lipidmaps.org/data/proteome/LMPD_table.php?GENE_SYMBOL=PISD ; https://lipidmaps.org/data/proteome/LMPD_table.php?GENE_SYMBOL=PEMT
PE(42:5)->PC(42:5)	1.794	PEMT	https://lipidmaps.org/data/proteome/LMPD_table.php?GENE_SYMBOL=PEMT
PE(44:6)->PC(44:6)	1.764	PEMT	https://lipidmaps.org/data/proteome/LMPD_table.php?GENE_SYMBOL=PEMT
PE(42:11)->PC(42:11)	1.749	PEMT	https://lipidmaps.org/data/proteome/LMPD_table.php?GENE_SYMBOL=PEMT
PS(38:1)->PE(38:1)	1.736	PISD	https://lipidmaps.org/data/proteome/LMPD_table.php?GENE_SYMBOL=PISD
PE(42:6)->PC(42:6)	1.735	PEMT	https://lipidmaps.org/data/proteome/LMPD_table.php?GENE_SYMBOL=PEMT
PS(22:4)->PE(22:4)	1.721	PISD	https://lipidmaps.org/data/proteome/LMPD_table.php?GENE_SYMBOL=PISD
PS(32:0)->PE(32:0)	1.698	PISD	https://lipidmaps.org/data/proteome/LMPD_table.php?GENE_SYMBOL=PISD
PE(30:0)->PC(30:0)	1.671	PEMT	https://lipidmaps.org/data/proteome/LMPD_table.php?GENE_SYMBOL=PEMT
fa active reaction (4_7days vs 1_pre)
No results are found.
fa most active reaction (4_7days vs 1_pre)
No results are found.
fa suppressed reaction (4_7days vs 1_pre)
No results are found.
fa most suppressed reaction (4_7days vs 1_pre)
No results are found.

### Sheet: Impact 7Days vs pHAB
lipid class active reaction (5_pHAb vs 4_7days)
Reactions chains	Z-score	Predicted genes	Predicted genes links
dhCer->dhSM	2.563	SGMS1, SGMS2	https://lipidmaps.org/data/proteome/LMPD_table.php?GENE_SYMBOL=SGMS1 ; https://lipidmaps.org/data/proteome/LMPD_table.php?GENE_SYMBOL=SGMS2
Cer->SM	2.496	SGMS1, SGMS2, CERT1	https://lipidmaps.org/data/proteome/LMPD_table.php?GENE_SYMBOL=SGMS1 ; https://lipidmaps.org/data/proteome/LMPD_table.php?GENE_SYMBOL=SGMS2 ; https://lipidmaps.org/data/proteome/LMPD_table.php?GENE_SYMBOL=CERT1
lipid class most active reaction (5_pHAb vs 4_7days)
Reactions chains	Z-score	Predicted genes	Predicted genes links
dhCer->dhSM	2.563	SGMS1, SGMS2	https://lipidmaps.org/data/proteome/LMPD_table.php?GENE_SYMBOL=SGMS1 ; https://lipidmaps.org/data/proteome/LMPD_table.php?GENE_SYMBOL=SGMS2
Cer->SM	2.496	SGMS1, SGMS2, CERT1	https://lipidmaps.org/data/proteome/LMPD_table.php?GENE_SYMBOL=SGMS1 ; https://lipidmaps.org/data/proteome/LMPD_table.php?GENE_SYMBOL=SGMS2 ; https://lipidmaps.org/data/proteome/LMPD_table.php?GENE_SYMBOL=CERT1
lipid class suppressed reaction (5_pHAb vs 4_7days)
Reactions chains	Z-score	Predicted genes	Predicted genes links
dhSM->dhCer	2.719	SGMS1, SGMS2, SMPD1	https://lipidmaps.org/data/proteome/LMPD_table.php?GENE_SYMBOL=SGMS1 ; https://lipidmaps.org/data/proteome/LMPD_table.php?GENE_SYMBOL=SGMS2 ; https://lipidmaps.org/data/proteome/LMPD_table.php?GENE_SYMBOL=SMPD1
SM->Cer	2.712	SMPD1, SMPD4	https://lipidmaps.org/data/proteome/LMPD_table.php?GENE_SYMBOL=SMPD1 ; https://lipidmaps.org/data/proteome/LMPD_table.php?GENE_SYMBOL=SMPD4
lipid class most suppressed reaction (5_pHAb vs 4_7days)
Reactions chains	Z-score	Predicted genes	Predicted genes links
dhSM->dhCer	2.719	SGMS1, SGMS2, SMPD1	https://lipidmaps.org/data/proteome/LMPD_table.php?GENE_SYMBOL=SGMS1 ; https://lipidmaps.org/data/proteome/LMPD_table.php?GENE_SYMBOL=SGMS2 ; https://lipidmaps.org/data/proteome/LMPD_table.php?GENE_SYMBOL=SMPD1
SM->Cer	2.712	SMPD1, SMPD4	https://lipidmaps.org/data/proteome/LMPD_table.php?GENE_SYMBOL=SMPD1 ; https://lipidmaps.org/data/proteome/LMPD_table.php?GENE_SYMBOL=SMPD4
lipid species active reaction (5_pHAb vs 4_7days)
Reactions chains	Z-score	Predicted genes	Predicted genes links
Cer(24:1)->SM(24:1)	3.017	SGMS1, SGMS2, CERT1	https://lipidmaps.org/data/proteome/LMPD_table.php?GENE_SYMBOL=SGMS1 ; https://lipidmaps.org/data/proteome/LMPD_table.php?GENE_SYMBOL=SGMS2 ; https://lipidmaps.org/data/proteome/LMPD_table.php?GENE_SYMBOL=CERT1
Cer(20:0)->SM(20:0)	2.974	SGMS1, SGMS2, CERT1	https://lipidmaps.org/data/proteome/LMPD_table.php?GENE_SYMBOL=SGMS1 ; https://lipidmaps.org/data/proteome/LMPD_table.php?GENE_SYMBOL=SGMS2 ; https://lipidmaps.org/data/proteome/LMPD_table.php?GENE_SYMBOL=CERT1
Cer(26:1)->SM(26:1)	2.919	SGMS1, SGMS2, CERT1	https://lipidmaps.org/data/proteome/LMPD_table.php?GENE_SYMBOL=SGMS1 ; https://lipidmaps.org/data/proteome/LMPD_table.php?GENE_SYMBOL=SGMS2 ; https://lipidmaps.org/data/proteome/LMPD_table.php?GENE_SYMBOL=CERT1
Cer(26:0)->SM(26:0)	2.654	SGMS1, SGMS2, CERT1	https://lipidmaps.org/data/proteome/LMPD_table.php?GENE_SYMBOL=SGMS1 ; https://lipidmaps.org/data/proteome/LMPD_table.php?GENE_SYMBOL=SGMS2 ; https://lipidmaps.org/data/proteome/LMPD_table.php?GENE_SYMBOL=CERT1
dhCer(22:0)->dhSM(22:0)	1.743	SGMS1, SGMS2	https://lipidmaps.org/data/proteome/LMPD_table.php?GENE_SYMBOL=SGMS1 ; https://lipidmaps.org/data/proteome/LMPD_table.php?GENE_SYMBOL=SGMS2
Cer(16:0)->SM(16:0)	1.724	SGMS1, SGMS2, CERT1	https://lipidmaps.org/data/proteome/LMPD_table.php?GENE_SYMBOL=SGMS1 ; https://lipidmaps.org/data/proteome/LMPD_table.php?GENE_SYMBOL=SGMS2 ; https://lipidmaps.org/data/proteome/LMPD_table.php?GENE_SYMBOL=CERT1
Cer(18:0)->SM(18:0)	1.706	SGMS1, SGMS2, CERT1	https://lipidmaps.org/data/proteome/LMPD_table.php?GENE_SYMBOL=SGMS1 ; https://lipidmaps.org/data/proteome/LMPD_table.php?GENE_SYMBOL=SGMS2 ; https://lipidmaps.org/data/proteome/LMPD_table.php?GENE_SYMBOL=CERT1
dhCer(18:0)->dhSM(18:0)	1.701	SGMS1, SGMS2	https://lipidmaps.org/data/proteome/LMPD_table.php?GENE_SYMBOL=SGMS1 ; https://lipidmaps.org/data/proteome/LMPD_table.php?GENE_SYMBOL=SGMS2
Cer(24:0)->SM(24:0)	1.674	SGMS1, SGMS2, CERT1	https://lipidmaps.org/data/proteome/LMPD_table.php?GENE_SYMBOL=SGMS1 ; https://lipidmaps.org/data/proteome/LMPD_table.php?GENE_SYMBOL=SGMS2 ; https://lipidmaps.org/data/proteome/LMPD_table.php?GENE_SYMBOL=CERT1
PE(40:7)->PC(40:7)	1.649	PEMT	https://lipidmaps.org/data/proteome/LMPD_table.php?GENE_SYMBOL=PEMT
lipid species most active reaction (5_pHAb vs 4_7days)
Reactions chains	Z-score	Predicted genes	Predicted genes links
Cer(24:1)->SM(24:1)	3.017	SGMS1, SGMS2, CERT1	https://lipidmaps.org/data/proteome/LMPD_table.php?GENE_SYMBOL=SGMS1 ; https://lipidmaps.org/data/proteome/LMPD_table.php?GENE_SYMBOL=SGMS2 ; https://lipidmaps.org/data/proteome/LMPD_table.php?GENE_SYMBOL=CERT1
Cer(20:0)->SM(20:0)	2.974	SGMS1, SGMS2, CERT1	https://lipidmaps.org/data/proteome/LMPD_table.php?GENE_SYMBOL=SGMS1 ; https://lipidmaps.org/data/proteome/LMPD_table.php?GENE_SYMBOL=SGMS2 ; https://lipidmaps.org/data/proteome/LMPD_table.php?GENE_SYMBOL=CERT1
Cer(26:1)->SM(26:1)	2.919	SGMS1, SGMS2, CERT1	https://lipidmaps.org/data/proteome/LMPD_table.php?GENE_SYMBOL=SGMS1 ; https://lipidmaps.org/data/proteome/LMPD_table.php?GENE_SYMBOL=SGMS2 ; https://lipidmaps.org/data/proteome/LMPD_table.php?GENE_SYMBOL=CERT1
Cer(26:0)->SM(26:0)	2.654	SGMS1, SGMS2, CERT1	https://lipidmaps.org/data/proteome/LMPD_table.php?GENE_SYMBOL=SGMS1 ; https://lipidmaps.org/data/proteome/LMPD_table.php?GENE_SYMBOL=SGMS2 ; https://lipidmaps.org/data/proteome/LMPD_table.php?GENE_SYMBOL=CERT1
dhCer(22:0)->dhSM(22:0)	1.743	SGMS1, SGMS2	https://lipidmaps.org/data/proteome/LMPD_table.php?GENE_SYMBOL=SGMS1 ; https://lipidmaps.org/data/proteome/LMPD_table.php?GENE_SYMBOL=SGMS2
Cer(16:0)->SM(16:0)	1.724	SGMS1, SGMS2, CERT1	https://lipidmaps.org/data/proteome/LMPD_table.php?GENE_SYMBOL=SGMS1 ; https://lipidmaps.org/data/proteome/LMPD_table.php?GENE_SYMBOL=SGMS2 ; https://lipidmaps.org/data/proteome/LMPD_table.php?GENE_SYMBOL=CERT1
Cer(18:0)->SM(18:0)	1.706	SGMS1, SGMS2, CERT1	https://lipidmaps.org/data/proteome/LMPD_table.php?GENE_SYMBOL=SGMS1 ; https://lipidmaps.org/data/proteome/LMPD_table.php?GENE_SYMBOL=SGMS2 ; https://lipidmaps.org/data/proteome/LMPD_table.php?GENE_SYMBOL=CERT1
dhCer(18:0)->dhSM(18:0)	1.701	SGMS1, SGMS2	https://lipidmaps.org/data/proteome/LMPD_table.php?GENE_SYMBOL=SGMS1 ; https://lipidmaps.org/data/proteome/LMPD_table.php?GENE_SYMBOL=SGMS2
Cer(24:0)->SM(24:0)	1.674	SGMS1, SGMS2, CERT1	https://lipidmaps.org/data/proteome/LMPD_table.php?GENE_SYMBOL=SGMS1 ; https://lipidmaps.org/data/proteome/LMPD_table.php?GENE_SYMBOL=SGMS2 ; https://lipidmaps.org/data/proteome/LMPD_table.php?GENE_SYMBOL=CERT1
PE(40:7)->PC(40:7)	1.649	PEMT	https://lipidmaps.org/data/proteome/LMPD_table.php?GENE_SYMBOL=PEMT
lipid species suppressed reaction (5_pHAb vs 4_7days)
Reactions chains	Z-score	Predicted genes	Predicted genes links
SM(26:1)->Cer(26:1)	3.194	SMPD1, SMPD4	https://lipidmaps.org/data/proteome/LMPD_table.php?GENE_SYMBOL=SMPD1 ; https://lipidmaps.org/data/proteome/LMPD_table.php?GENE_SYMBOL=SMPD4
SM(20:0)->Cer(20:0)	3.164	SMPD1, SMPD4	https://lipidmaps.org/data/proteome/LMPD_table.php?GENE_SYMBOL=SMPD1 ; https://lipidmaps.org/data/proteome/LMPD_table.php?GENE_SYMBOL=SMPD4
SM(24:1)->Cer(24:1)	2.852	SMPD1, SMPD4	https://lipidmaps.org/data/proteome/LMPD_table.php?GENE_SYMBOL=SMPD1 ; https://lipidmaps.org/data/proteome/LMPD_table.php?GENE_SYMBOL=SMPD4
SM(26:0)->Cer(26:0)	2.715	SMPD1, SMPD4	https://lipidmaps.org/data/proteome/LMPD_table.php?GENE_SYMBOL=SMPD1 ; https://lipidmaps.org/data/proteome/LMPD_table.php?GENE_SYMBOL=SMPD4
PS(44:3)->PE(44:3)	2.582	PISD	https://lipidmaps.org/data/proteome/LMPD_table.php?GENE_SYMBOL=PISD
PS(42:4)->PE(42:4)	2.553	PISD	https://lipidmaps.org/data/proteome/LMPD_table.php?GENE_SYMBOL=PISD
PS(40:4)->PE(40:4)	2.352	PISD	https://lipidmaps.org/data/proteome/LMPD_table.php?GENE_SYMBOL=PISD
PS(32:5)->PE(32:5)->PC(32:5)	2.151	PISD, PEMT	https://lipidmaps.org/data/proteome/LMPD_table.php?GENE_SYMBOL=PISD ; https://lipidmaps.org/data/proteome/LMPD_table.php?GENE_SYMBOL=PEMT
PS(34:6)->PE(34:6)	1.925	PISD	https://lipidmaps.org/data/proteome/LMPD_table.php?GENE_SYMBOL=PISD
SM(18:0)->Cer(18:0)	1.89	SMPD1, SMPD4	https://lipidmaps.org/data/proteome/LMPD_table.php?GENE_SYMBOL=SMPD1 ; https://lipidmaps.org/data/proteome/LMPD_table.php?GENE_SYMBOL=SMPD4
dhSM(22:0)->dhCer(22:0)	1.88	SGMS1, SGMS2, SMPD1	https://lipidmaps.org/data/proteome/LMPD_table.php?GENE_SYMBOL=SGMS1 ; https://lipidmaps.org/data/proteome/LMPD_table.php?GENE_SYMBOL=SGMS2 ; https://lipidmaps.org/data/proteome/LMPD_table.php?GENE_SYMBOL=SMPD1
dhSM(16:0)->dhCer(16:0)	1.863	SGMS1, SGMS2, SMPD1	https://lipidmaps.org/data/proteome/LMPD_table.php?GENE_SYMBOL=SGMS1 ; https://lipidmaps.org/data/proteome/LMPD_table.php?GENE_SYMBOL=SGMS2 ; https://lipidmaps.org/data/proteome/LMPD_table.php?GENE_SYMBOL=SMPD1
dhSM(18:0)->dhCer(18:0)	1.841	SGMS1, SGMS2, SMPD1	https://lipidmaps.org/data/proteome/LMPD_table.php?GENE_SYMBOL=SGMS1 ; https://lipidmaps.org/data/proteome/LMPD_table.php?GENE_SYMBOL=SGMS2 ; https://lipidmaps.org/data/proteome/LMPD_table.php?GENE_SYMBOL=SMPD1
PS(40:5)->PE(40:5)	1.839	PISD	https://lipidmaps.org/data/proteome/LMPD_table.php?GENE_SYMBOL=PISD
SM(16:0)->Cer(16:0)	1.827	SMPD1, SMPD4	https://lipidmaps.org/data/proteome/LMPD_table.php?GENE_SYMBOL=SMPD1 ; https://lipidmaps.org/data/proteome/LMPD_table.php?GENE_SYMBOL=SMPD4
SM(24:0)->Cer(24:0)	1.767	SMPD1, SMPD4	https://lipidmaps.org/data/proteome/LMPD_table.php?GENE_SYMBOL=SMPD1 ; https://lipidmaps.org/data/proteome/LMPD_table.php?GENE_SYMBOL=SMPD4
PS(32:1)->PE(32:1)	1.752	PISD	https://lipidmaps.org/data/proteome/LMPD_table.php?GENE_SYMBOL=PISD
dhSM(26:0)->dhCer(26:0)	1.726	SGMS1, SGMS2, SMPD1	https://lipidmaps.org/data/proteome/LMPD_table.php?GENE_SYMBOL=SGMS1 ; https://lipidmaps.org/data/proteome/LMPD_table.php?GENE_SYMBOL=SGMS2 ; https://lipidmaps.org/data/proteome/LMPD_table.php?GENE_SYMBOL=SMPD1
PS(44:10)->PE(44:10)	1.686	PISD	https://lipidmaps.org/data/proteome/LMPD_table.php?GENE_SYMBOL=PISD
lipid species most suppressed reaction (5_pHAb vs 4_7days)
Reactions chains	Z-score	Predicted genes	Predicted genes links
SM(26:1)->Cer(26:1)	3.194	SMPD1, SMPD4	https://lipidmaps.org/data/proteome/LMPD_table.php?GENE_SYMBOL=SMPD1 ; https://lipidmaps.org/data/proteome/LMPD_table.php?GENE_SYMBOL=SMPD4
SM(20:0)->Cer(20:0)	3.164	SMPD1, SMPD4	https://lipidmaps.org/data/proteome/LMPD_table.php?GENE_SYMBOL=SMPD1 ; https://lipidmaps.org/data/proteome/LMPD_table.php?GENE_SYMBOL=SMPD4
SM(24:1)->Cer(24:1)	2.852	SMPD1, SMPD4	https://lipidmaps.org/data/proteome/LMPD_table.php?GENE_SYMBOL=SMPD1 ; https://lipidmaps.org/data/proteome/LMPD_table.php?GENE_SYMBOL=SMPD4
SM(26:0)->Cer(26:0)	2.715	SMPD1, SMPD4	https://lipidmaps.org/data/proteome/LMPD_table.php?GENE_SYMBOL=SMPD1 ; https://lipidmaps.org/data/proteome/LMPD_table.php?GENE_SYMBOL=SMPD4
PS(44:3)->PE(44:3)	2.582	PISD	https://lipidmaps.org/data/proteome/LMPD_table.php?GENE_SYMBOL=PISD
PS(42:4)->PE(42:4)	2.553	PISD	https://lipidmaps.org/data/proteome/LMPD_table.php?GENE_SYMBOL=PISD
PS(40:4)->PE(40:4)	2.352	PISD	https://lipidmaps.org/data/proteome/LMPD_table.php?GENE_SYMBOL=PISD
PS(32:5)->PE(32:5)->PC(32:5)	2.151	PISD, PEMT	https://lipidmaps.org/data/proteome/LMPD_table.php?GENE_SYMBOL=PISD ; https://lipidmaps.org/data/proteome/LMPD_table.php?GENE_SYMBOL=PEMT
PS(34:6)->PE(34:6)	1.925	PISD	https://lipidmaps.org/data/proteome/LMPD_table.php?GENE_SYMBOL=PISD
SM(18:0)->Cer(18:0)	1.89	SMPD1, SMPD4	https://lipidmaps.org/data/proteome/LMPD_table.php?GENE_SYMBOL=SMPD1 ; https://lipidmaps.org/data/proteome/LMPD_table.php?GENE_SYMBOL=SMPD4
dhSM(22:0)->dhCer(22:0)	1.88	SGMS1, SGMS2, SMPD1	https://lipidmaps.org/data/proteome/LMPD_table.php?GENE_SYMBOL=SGMS1 ; https://lipidmaps.org/data/proteome/LMPD_table.php?GENE_SYMBOL=SGMS2 ; https://lipidmaps.org/data/proteome/LMPD_table.php?GENE_SYMBOL=SMPD1
dhSM(16:0)->dhCer(16:0)	1.863	SGMS1, SGMS2, SMPD1	https://lipidmaps.org/data/proteome/LMPD_table.php?GENE_SYMBOL=SGMS1 ; https://lipidmaps.org/data/proteome/LMPD_table.php?GENE_SYMBOL=SGMS2 ; https://lipidmaps.org/data/proteome/LMPD_table.php?GENE_SYMBOL=SMPD1
dhSM(18:0)->dhCer(18:0)	1.841	SGMS1, SGMS2, SMPD1	https://lipidmaps.org/data/proteome/LMPD_table.php?GENE_SYMBOL=SGMS1 ; https://lipidmaps.org/data/proteome/LMPD_table.php?GENE_SYMBOL=SGMS2 ; https://lipidmaps.org/data/proteome/LMPD_table.php?GENE_SYMBOL=SMPD1
PS(40:5)->PE(40:5)	1.839	PISD	https://lipidmaps.org/data/proteome/LMPD_table.php?GENE_SYMBOL=PISD
SM(16:0)->Cer(16:0)	1.827	SMPD1, SMPD4	https://lipidmaps.org/data/proteome/LMPD_table.php?GENE_SYMBOL=SMPD1 ; https://lipidmaps.org/data/proteome/LMPD_table.php?GENE_SYMBOL=SMPD4
SM(24:0)->Cer(24:0)	1.767	SMPD1, SMPD4	https://lipidmaps.org/data/proteome/LMPD_table.php?GENE_SYMBOL=SMPD1 ; https://lipidmaps.org/data/proteome/LMPD_table.php?GENE_SYMBOL=SMPD4
PS(32:1)->PE(32:1)	1.752	PISD	https://lipidmaps.org/data/proteome/LMPD_table.php?GENE_SYMBOL=PISD
dhSM(26:0)->dhCer(26:0)	1.726	SGMS1, SGMS2, SMPD1	https://lipidmaps.org/data/proteome/LMPD_table.php?GENE_SYMBOL=SGMS1 ; https://lipidmaps.org/data/proteome/LMPD_table.php?GENE_SYMBOL=SGMS2 ; https://lipidmaps.org/data/proteome/LMPD_table.php?GENE_SYMBOL=SMPD1
PS(44:10)->PE(44:10)	1.686	PISD	https://lipidmaps.org/data/proteome/LMPD_table.php?GENE_SYMBOL=PISD
fa active reaction (5_pHAb vs 4_7days)
No results are found.
fa most active reaction (5_pHAb vs 4_7days)
No results are found.
fa suppressed reaction (5_pHAb vs 4_7days)
No results are found.
fa most suppressed reaction (5_pHAb vs 4_7days)
No results are found.

### Sheet: Impact+pHAb vs Pre-Impact
lipid class active reaction (5_pHAb vs 1_pre)
No results are found.
lipid class most active reaction (5_pHAb vs 1_pre)
No results are found.
lipid class suppressed reaction (5_pHAb vs 1_pre)
No results are found.
lipid class most suppressed reaction (5_pHAb vs 1_pre)
No results are found.
lipid species active reaction (5_pHAb vs 1_pre)
Reactions chains	Z-score	Predicted genes	Predicted genes links
Cer(20:0)->SM(20:0)	1.706	SGMS1, SGMS2, CERT1	https://lipidmaps.org/data/proteome/LMPD_table.php?GENE_SYMBOL=SGMS1 ; https://lipidmaps.org/data/proteome/LMPD_table.php?GENE_SYMBOL=SGMS2 ; https://lipidmaps.org/data/proteome/LMPD_table.php?GENE_SYMBOL=CERT1
lipid species most active reaction (5_pHAb vs 1_pre)
Reactions chains	Z-score	Predicted genes	Predicted genes links
Cer(20:0)->SM(20:0)	1.706	SGMS1, SGMS2, CERT1	https://lipidmaps.org/data/proteome/LMPD_table.php?GENE_SYMBOL=SGMS1 ; https://lipidmaps.org/data/proteome/LMPD_table.php?GENE_SYMBOL=SGMS2 ; https://lipidmaps.org/data/proteome/LMPD_table.php?GENE_SYMBOL=CERT1
lipid species suppressed reaction (5_pHAb vs 1_pre)
Reactions chains	Z-score	Predicted genes	Predicted genes links
PS(44:10)->PE(44:10)	1.824	PISD	https://lipidmaps.org/data/proteome/LMPD_table.php?GENE_SYMBOL=PISD
PS(44:6)->PE(44:6)	1.805	PISD	https://lipidmaps.org/data/proteome/LMPD_table.php?GENE_SYMBOL=PISD
PS(32:0)->PE(32:0)	1.775	PISD	https://lipidmaps.org/data/proteome/LMPD_table.php?GENE_SYMBOL=PISD
PS(40:4)->PE(40:4)	1.732	PISD	https://lipidmaps.org/data/proteome/LMPD_table.php?GENE_SYMBOL=PISD
PS(34:6)->PE(34:6)	1.721	PISD	https://lipidmaps.org/data/proteome/LMPD_table.php?GENE_SYMBOL=PISD
dhSM(22:0)->dhCer(22:0)	1.713	SGMS1, SGMS2, SMPD1	https://lipidmaps.org/data/proteome/LMPD_table.php?GENE_SYMBOL=SGMS1 ; https://lipidmaps.org/data/proteome/LMPD_table.php?GENE_SYMBOL=SGMS2 ; https://lipidmaps.org/data/proteome/LMPD_table.php?GENE_SYMBOL=SMPD1
PS(32:5)->PE(32:5)	1.697	PISD	https://lipidmaps.org/data/proteome/LMPD_table.php?GENE_SYMBOL=PISD
PS(30:4)->PE(30:4)	1.687	PISD	https://lipidmaps.org/data/proteome/LMPD_table.php?GENE_SYMBOL=PISD
PS(18:4)->PE(18:4)	1.679	PISD	https://lipidmaps.org/data/proteome/LMPD_table.php?GENE_SYMBOL=PISD
SM(20:0)->Cer(20:0)	1.676	SMPD1, SMPD4	https://lipidmaps.org/data/proteome/LMPD_table.php?GENE_SYMBOL=SMPD1 ; https://lipidmaps.org/data/proteome/LMPD_table.php?GENE_SYMBOL=SMPD4
PS(40:3)->PE(40:3)	1.655	PISD	https://lipidmaps.org/data/proteome/LMPD_table.php?GENE_SYMBOL=PISD
lipid species most suppressed reaction (5_pHAb vs 1_pre)
Reactions chains	Z-score	Predicted genes	Predicted genes links
PS(44:10)->PE(44:10)	1.824	PISD	https://lipidmaps.org/data/proteome/LMPD_table.php?GENE_SYMBOL=PISD
PS(44:6)->PE(44:6)	1.805	PISD	https://lipidmaps.org/data/proteome/LMPD_table.php?GENE_SYMBOL=PISD
PS(32:0)->PE(32:0)	1.775	PISD	https://lipidmaps.org/data/proteome/LMPD_table.php?GENE_SYMBOL=PISD
PS(40:4)->PE(40:4)	1.732	PISD	https://lipidmaps.org/data/proteome/LMPD_table.php?GENE_SYMBOL=PISD
PS(34:6)->PE(34:6)	1.721	PISD	https://lipidmaps.org/data/proteome/LMPD_table.php?GENE_SYMBOL=PISD
dhSM(22:0)->dhCer(22:0)	1.713	SGMS1, SGMS2, SMPD1	https://lipidmaps.org/data/proteome/LMPD_table.php?GENE_SYMBOL=SGMS1 ; https://lipidmaps.org/data/proteome/LMPD_table.php?GENE_SYMBOL=SGMS2 ; https://lipidmaps.org/data/proteome/LMPD_table.php?GENE_SYMBOL=SMPD1
PS(32:5)->PE(32:5)	1.697	PISD	https://lipidmaps.org/data/proteome/LMPD_table.php?GENE_SYMBOL=PISD
PS(30:4)->PE(30:4)	1.687	PISD	https://lipidmaps.org/data/proteome/LMPD_table.php?GENE_SYMBOL=PISD
PS(18:4)->PE(18:4)	1.679	PISD	https://lipidmaps.org/data/proteome/LMPD_table.php?GENE_SYMBOL=PISD
SM(20:0)->Cer(20:0)	1.676	SMPD1, SMPD4	https://lipidmaps.org/data/proteome/LMPD_table.php?GENE_SYMBOL=SMPD1 ; https://lipidmaps.org/data/proteome/LMPD_table.php?GENE_SYMBOL=SMPD4
PS(40:3)->PE(40:3)	1.655	PISD	https://lipidmaps.org/data/proteome/LMPD_table.php?GENE_SYMBOL=PISD
fa active reaction (5_pHAb vs 1_pre)
No results are found.
fa most active reaction (5_pHAb vs 1_pre)
No results are found.
fa suppressed reaction (5_pHAb vs 1_pre)
No results are found.
fa most suppressed reaction (5_pHAb vs 1_pre)
No results are found.
